# A glial cell derived pathway directs regenerating optic nerve axons toward the optic chiasm

**DOI:** 10.1101/2024.10.15.618346

**Authors:** Beth M. Harvey, Melissa Baxter, Alexis M. Garcia, Michael Granato

## Abstract

After optic nerve injury, several retinal ganglion cell (RGC) intrinsic signaling pathways have been shown to enhance RGC survival and RGC axonal growth. In contrast, few extrinsic cues have been identified that guide regenerating RGC axons toward and across the optic chiasm. Here, we use live-cell imaging in larval zebrafish to show that regrowing RGC axons initiate growth toward the midline and extend along a trajectory similar to their original projection. From a candidate genetic screen, we identify the glycosyltransferase Lh3 (also referred to as Plod3) to be required to direct regrowing RGC axons toward the midline during active regeneration. Moreover, we show that transgenic *lh3* expression in *sox10+* presumptive *olig2*+ oligodendrocytes located near the optic chiasm restores directed axonal growth in *lh3* mutants. Finally, we find that mutants in *collagen 18a1 (col18a1),* a putative Lh3 substrate, display RGC axonal misguidance phenotypes similar to *lh3* mutants, suggesting that *lh3* may act through *col18a1* during regeneration. Combined, these data identify *lh3* as part of a glial derived molecular pathway critical for guiding *in vivo* regenerating RGC axons toward and across the optic chiasm.
