## Supplemental Table 1 for "A glial cell derived pathway directs regenerating optic nerve axons toward the optic chiasm"

### Sheet: angle of fascicles
angle of axon fascicles 80um radius from exit of the eye at 19-20hpt
Genotype	Category of Growth	Angle of Original Path (degrees)	Angle of Fascicles								Absolute Angle of Fascicles from Original Path
			1	2	3	4	5	6	7		1	2	3	4	5	6	7
Sibling	Innervation Across Midline	83.42	78.866	74.497							4.554	8.923
Sibling	Innervation Across Midline	68.867	71.373	75.33	76.105	20.073	15.887				2.506	6.463	7.238	48.794	52.98
Sibling	Innervation Across Midline	97.053	95.94	99.431							1.113	2.378
Sibling	Innervation Across Midline	82.407	41.292	81.216	88.59	90.528	92.787				41.115	1.191	6.183	8.121	10.38
Sibling	Innervation Across Midline	68.949	84.954	73.28	34.771	18.704					16.005	4.331	34.178	50.245	68.949
Sibling	Innervation Across Midline	82.247	15.506	2.995	88.628	90.563	95.048	160.964			66.741	79.252	6.381	8.316	12.801	78.717
Sibling	Innervation Across Midline	cannot see parasphenoid
Sibling	Aberrant	78.503	17.617	15.662							60.886	62.841
Sibling	Aberrant	78.317	16.333	13.622	9.963						61.984	64.695	68.354
Sibling	Aberrant	78.761	27.553	19.202							51.208	59.559
Mut	Innervation Across Midline	71.511	76.539	82.131	54.696	45.303	15.969	8.654	3.406		5.028	10.62	16.815	26.208	55.542	62.857	68.105
Mut	Innervation Across Midline	103.654	97.615	103.289							6.039	0.365
Mut	Innervation Across Midline	cannot see parasphenoid
Mut	Aberrant	84.791	33.594	11.654							51.197	73.137
Mut	Aberrant	96.328	124.51	57.583							28.182	38.745
Mut	Aberrant	80.961	175.985	12.135							95.024	68.826
Mut	Aberrant	63.762	48.578	155.129							15.184	91.367
Mut	Aberrant	92.647	73.015	130.697							19.632	38.05
Mut	Aberrant	cannot see parasphenoid
Mut	Stalled
Mut	Stalled
Mut	Stalled
